# Correlative evidence for co-regulation of phosphorus and carbon exchanges with symbiotic fungus in the arbuscular mycorrhizal *Medicago truncatula*

**DOI:** 10.1101/618850

**Authors:** Jan Konečný, Hana Hršelová, Petra Bukovská, Martina Hujslová, Jan Jansa

**Affiliations:** Department of Experimental Plant Biology, Faculty of Science, Charles University, Viničná 5, Prague 2, 128 00, Czech Republic; Institute of Microbiology ASCR, Vídeňská 1083, Prague 4, 142 20, Czech Republic

**Keywords:** arbuscular mycorrhizae, barrel medic (*Medicago truncatula*), carbon, phosphorus, real-time PCR, shading, transcriptomics, transporter

## Abstract

In the research of arbuscular mycorrhizal (AM) symbiosis a considerable progress was made. But despite that, key questions still remain unanswered – for example it is well known that biotrophic fungus release phosphate (P) to- and recieves carbon (C) from the plant symbiont, but the particular genes, and their products, responsible for this exchange are still not fully understood. Here, we made a *de novo* quest for such genes involved in C transfer. Using physiological intervention of 90% shading and the correlation of expression levels of MtPT4, the AM-specific marker, and our candidate genes we demonstrate that several novel genes may be involved in AM symbiosis in *Medicago truncatula*. Also, we examined the expression of phosphate transporters (MtPT1-6) and we discuss the balance of “direct” and “mycorrhizal” P uptake pathways upon symbiotic fungus infection and C deprivation.
