## Supplemental Table 1 for "Correlative evidence for co-regulation of phosphorus and carbon exchanges with symbiotic fungus in the arbuscular mycorrhizal *Medicago truncatula*"

### Sheet: Konečný et al., 2018 - Table S1
Table S1 - Summary of investigated genes
shortcut	gene symbol (Mt4.0)	anotation	T(anneal.)	forward primer (qPCR)	reverse primer (qPCR)	source of discovery	target sequence probe set ID (Affymetrix)
SWEET3a	MTR_1g028460	bidirectional sugar transporter	54°C	ATGCTTCTCCTTTGGTTGTTATG	AGCCACAATACACTAGCCAAG	"sugar"*	Mtr.41025.1.S1_AT
Mtst1	MTR_1g104780	hexose transporter / sugar porter (SP) family MFS transporter	58°C	TCCTCTTCACTGCTGTCATTG	CTTTGTGTCATCTCTTCAATAGGG	"sugar"*	Mtr.433.1.S1_AT
SWEET1b	MTR_3g089125	bidirectional sugar transporter	60°C	CTTTGCCCTATTCACCTTGG	AACAGCGACAAGAAGAATGG	"sugar"*	Mtr.42041.1.S1_AT
TMT	MTR_3g116060	tonoplast monosaccharide transporter 2 / monosaccharide-sensing protein	58°C	CTGGATTGGAGACATCATTG	CCTTCAGATACACAAATACCC	Doidy et al. 2012 - table S1	Mtr.15914.1.S1_AT
GPT	MTR_4g131800	glucose-6-phosphate/phosphate translocator 1	58°C	ATATTGACATAGCAGGAGAACAAG	ACCAGCAGCAAGGGACAAAG	"glucose"*	Mtr.30749.1.S1_at ; Mtr.30749.1.S1_s_at ; Mtr.41977.1.S1_at ; Mtr.45020.1.S1_at ; Mtr.45405.1.S1_at
PMTa	MTR_5g019870	polyol/monosaccharide transporter 1 / hypothetical protein	58°C	TTCTATTATTGGTCAGTTCAGGAG	TGTGCTCTCAACCTTAGTGG	Doidy et al. 2012 - table S1	Mtr.21610.1.S1_AT
DUR3-like	MTR_5g026640	sodium:solute symporter family protein / urea active transporter-like protein	52°C	GTTAGCAGTTATACTAAACAAAGC	TGATTATTCCAAGAACACAACC	"symporter"*	Mtr.32195.1.S1_at ; Mtr.6317.1.S1_at
NDPST	MTR_6g081060	nucleotide-diphospho-sugar transferase family protein	54°C	ATTGGATCATCTTGTGGTAATAAC	CTATATCCCAAATGAAGAACAGC	"sugar"*	Mtr.42626.1.S1_AT
Putative	MTR_8g071050	transmembrane protein, putative	58°C	CAGTGGCTTAATTTGGTTAGTTG	ACATTGTGGTAAATGATGAGAGG	"transmembrane"*	Mtr.31863.1.S1_target
PMTb	MTR_8g077890	polyol/monosaccharide transporter 1 / hypothetical protein	60°C	ACTTGACAAACTTGGTAGAAGAC	AGTTGCGACGATGCTAAGG	Doidy et al. 2012 - table S1	Mtr.19617.1.S1_AT
PT1	MTR_1g043290	high affinity inorganic phosphate transporter	54°C	GGGATGTTATGCACATTACTT	CCAGTAGCTAAATGCAAACAG	Grunwald et al., 2009	Mtr.15323.1.S1_s_at
PT2	MTR_1g043220	high affinity inorganic phosphate transporter	54°C	GGGATGTTATGCACATTACTT	CCTATGGAGTGGAAAAATAGA	Grunwald et al., 2009	Mtr.15323.1.S1_s_at ; Mtr.30503.1.S1_at ; Mtr.15322.1.S1_at
PT3	MTR_1g043200	high affinity inorganic phosphate transporter	54°C	TTCAGCAAGCAATTCGCAAAACG	GTGAACCAGTAGCCCGGAACAGTA	Grunwald et al., 2009	Mtr.15323.1.S1_s_at ; Mtr.15323.1.S1_at
PT4	MTR_1g028600	high affinity inorganic phosphate transporter	54°C	GCGGGTGCTATGGTTGGTG	GAGCCCTGTCATTTGGTGTTG	Grunwald et al., 2009	Mtr.43062.1.S1_at
PT5	MTR_1g074930	high affinity inorganic phosphate transporter	54°C	CTGAGTATGCGAACAAGAAGA	ACGCCAGTAATAGGTAAGTGC	Grunwald et al., 2009	Mtr.40615.1.S1_at ; Mtr.42466.1.S1_at
PT6	MTR_3g082700	high affinity inorganic phosphate transporter	54°C	ATAGGCGTGCAAGACAAGAACAG	GATAAAAGCCACCGTGAACCAG	Grunwald et al., 2009	Mtr.6484.1.S1_at ; Mtr.45568.1.S1_at
TIF2Fα	MTR_2g025590	transcription initiation factor IIF subunit alpha	58°C	AAACAGGACGATGAGGAGGAGGAG	ACCACCAGTTCGCCCAAGC	Genevestigator - RefSeq	Mtr.34497.1.S1_AT
TEF1α	MTR_6g021800	translation elongation factor 1 alpha	54°C	ACTGTGCAGTAGTACTTGGTG	AAGCTAGGAGGTATTGACAAG	Baier et al., 2010	Mtr.10357.1.S1_at
						*Genevestigator - Samples - search by "key word"
Screenshot of Expression Potential of 10 newly selected genes from Genevestigator.
From top line by three lines (biological replicates): NM roots / M+ roots / NM shoots / M+ shoots.

### Sheet: references
Baier, M. C., Keck, M., Gödde, V., Niehaus, K., Küster, H., & Hohnjec, N. (2010). Knockdown of the symbiotic sucrose synthase MtSucS1 affects arbuscule maturation and maintenance in mycorrhizal roots of Medicago truncatula. Plant physiology, 152(2), 1000-14.
Doidy, J., van Tuinen, D., Lamotte, O., Corneillat, M., Alcaraz, G., Wipf, D. (2012). The Medicago truncatula sucrose transporter family: characterization and implication of key members in carbon partitioning towards arbuscular mycorrhizal fungi. Mol Plant. 5(6):1346-58. doi: 10.1093/mp/sss079. Epub 2012 Aug 28. PubMed PMID: 22930732.
Grunwald, U., Guo, W., Fischer, K., Isayenkov, S., Ludwig-Müller, J., Hause, B., et al. (2009). Overlapping expression patterns and differential transcript levels of phosphate transporter genes in arbuscular mycorrhizal, Pi-fertilised and phytohormone-treated Medicago truncatula roots. Planta, 229(5), 1023-34.
